# Phages weaponize their bacteria with biosynthetic gene clusters

**DOI:** 10.1101/2020.10.01.322628

**Authors:** Anna Dragoš, Aaron J.C. Andersen, Carlos N. Lozano-Andrade, Paul J. Kempen, Ákos T. Kovács, Mikael Lenz Strube

**Affiliations:** Department of Biotechnology and Biomedicine, Technical University of Denmark, Søltofts Plads bldg. 221, DK-2800 Kgs Lyngby, Denmark; Department of Health Technology, Technical University of Denmark, Produktionstorvet bldg. 423, DK-2800 Kgs Lyngby, Denmark

**Keywords:** Biosynthetic gene cluster, genome mining, phages, bacteriocins, interbacterial competition

## Abstract

Bacteria produce many different specialized metabolites, which are encoded by biosynthetic gene clusters (BGCs). Despite high industrial relevance owing to broad bioactive potential of these metabolites, their ecological roles remain largely unexplored. We analyze all available genomes for BGCs of phage origin. The BGCs predominantly reside within temperate phages infecting certain commensal and pathogenic bacteria. Nearly all phage BGCs encode bacteriocins, which appear to serve as a strong proxy for phage specificity. Using the gut-associated bacterium *Bacillus subtilis*, we demonstrate how a temperate phage equips its host with a functional BGC, providing it with a competitive fitness advantage over close relatives. Therefore, certain temperate phages use BGCs to weaponize their bacteria against close relatives, leading to evolutionary benefits from lysogeny to the infected host, and hence, to the phage itself. Our study is a large step towards understanding the natural role of specialized metabolites, as well as mutualistic phage-host relationships.
