## Supplementary dataset 1 for "Phages weaponize their bacteria with biosynthetic gene clusters"

### Sheet: Virion genomes - BGC hits
Accession No	Phage name	Phage lifestyle	Life style inf. source	pBGC type
AF125520	AF125520.1 Bacteriophage 933W, complete genome	Temperate	GeneBank*	bacteriocin
AP004402	AP004402.1 Stx2 converting phage I DNA, complete genome	Temperate	GeneBank	bacteriocin		Genus with pBGC hits	Count	%	Total representatives in Patric	%	Fold overrepresented
AP005153	AP005153.1 Stx1 converting phage DNA, complete genome	Temperate	GeneBank	bacteriocin		Escherichia	50	0.724638	1073	0.0978747	7.40373
AP005154	AP005154.1 Stx2 converting phage II DNA, complete genome	Temperate	GeneBank	bacteriocin		Mannheimia	3	0.0434783	12	0.00109459	39.721
AP012529	AP012529.1 Stx2-converting phage Stx2a_F403 proviral DNA, complete	Temperate	GeneBank	bacteriocin		Enterobacter	4	0.057971	29	0.00264526	21.915
AP012531	AP012531.1 Stx2-converting phage Stx2a_F422 proviral DNA, complete	Temperate	GeneBank	bacteriocin		Shigella	3	0.0434783	78	0.00711484	6.11093
AP012532	AP012532.1 Stx2-converting phage Stx2a_F451 proviral DNA, complete	Temperate	GeneBank	bacteriocin		other	9	0.130435	9771
AP012534	AP012534.1 Stx2-converting phage Stx2a_F765 proviral DNA, complete	Temperate	GeneBank	bacteriocin
AP012535	AP012535.1 Stx2-converting phage Stx2a_WGPS9 proviral DNA, complete	Temperate	GeneBank	bacteriocin
KU238068	KU238068.1 Stx converting phage vB_EcoS_P32, complete genome	Temperate	GeneBank	bacteriocin
KU238069	KU238069.1 Stx converting phage vB_EcoS_P22, complete genome	Temperate	GeneBank	bacteriocin
KU238070	KU238070.1 Stx converting phage vB_EcoS_ST2-8624, complete genome	Temperate	GeneBank	bacteriocin
KJ909655	KJ909655.1 Escherichia Stx1-converting recombinant phage HUN/2013,	Temperate	GeneBank	bacteriocin
HM208303	HM208303.1 Stx2 converting phage vB_EcoP_24B, complete genome	Temperate	GeneBank	bacteriocin
HE664024	HE664024.1 Escherichia phage P13374 complete proviral genome	Temperate	GeneBank	bacteriocin
HG792102	HG792102.1 Escherichia phage P13803, complete genome	Temperate	GeneBank	bacteriocin
HG792103	HG792103.1 Escherichia phage P8983, complete genome	Temperate	GeneBank	bacteriocin
HG792104	HG792104.1 Escherichia phage P13771, complete genome	Temperate	GeneBank	bacteriocin
HG792105	HG792105.1 Escherichia phage P14437, complete genome	Temperate	GeneBank	bacteriocin
HG803182	HG803182.1 Escherichia phage P13363 complete genome	Temperate	GeneBank	bacteriocin
HG803183	HG803183.1 Escherichia phage P13368 complete genome	Temperate	GeneBank	bacteriocin
HG803184	HG803184.1 Escherichia phage P13353 complete genome	Temperate	GeneBank	bacteriocin
HG803185	HG803185.1 Escherichia phage P13357 complete genome	Temperate	GeneBank	bacteriocin
JQ011318	JQ011318.1 Escherichia phage TL-2011c, complete genome	Temperate	GeneBank	bacteriocin
KF971864	KF971864.1 Escherichia phage phi191, complete genome	Temperate	GeneBank	bacteriocin
KP682371	KP682371.1 Escherichia phage PA2, complete genome	Temperate	GeneBank	bacteriocin
KP682372	KP682372.1 Escherichia phage PA4, complete genome	Temperate	GeneBank	bacteriocin
KP682373	KP682373.1 Escherichia phage PA5, complete genome	Temperate	GeneBank	bacteriocin
KP682374	KP682374.1 Escherichia phage PA8, complete genome	Temperate	GeneBank	bacteriocin
KP682375	KP682375.1 Escherichia phage PA11, complete genome	Temperate	GeneBank	bacteriocin
KP682376	KP682376.1 Escherichia phage PA12, complete genome	Temperate	GeneBank	bacteriocin
KP682377	KP682377.1 Escherichia phage PA16, complete genome	Temperate	GeneBank	bacteriocin
KP682378	KP682378.1 Escherichia phage PA18, complete genome	Temperate	GeneBank	bacteriocin
KP682379	KP682379.1 Escherichia phage PA21, complete genome	Temperate	GeneBank	bacteriocin
KP682380	KP682380.1 Escherichia phage PA27, complete genome	Temperate	GeneBank	bacteriocin
KP682382	KP682382.1 Escherichia phage PA29, complete genome	Temperate	GeneBank	bacteriocin
KP682383	KP682383.1 Escherichia phage PA30, complete genome	Temperate	GeneBank	bacteriocin
KP682384	KP682384.1 Escherichia phage PA32, complete genome	Temperate	GeneBank	bacteriocin
KP682385	KP682385.1 Escherichia phage PA33, complete genome	Temperate	GeneBank	bacteriocin
KP682386	KP682386.1 Escherichia phage PA36, complete genome	Temperate	GeneBank	bacteriocin
KP682387	KP682387.1 Escherichia phage PA42, complete genome	Temperate	GeneBank	bacteriocin
KP682388	KP682388.1 Escherichia phage PA44, complete genome	Temperate	GeneBank	bacteriocin
KP682389	KP682389.1 Escherichia phage PA45, complete genome	Temperate	GeneBank	bacteriocin
KP682390	KP682390.1 Escherichia phage PA50, complete genome	Temperate	GeneBank	bacteriocin
KP682391	KP682391.1 Escherichia phage PA51, complete genome	Temperate	GeneBank	bacteriocin
KP682392	KP682392.1 Escherichia phage PA52, complete genome	Temperate	GeneBank	bacteriocin
KU298437	KU298437.1 Escherichia phage phiON-2011, complete genome	Temperate	GeneBank	bacteriocin
KY914478	KY914478.1 Escherichia phage ArgO145, complete genome	Temperate	GeneBank	bacteriocin
KF766125	KF766125.2 Shigella phage 75/02 Stx, complete genome	Temperate	GeneBank	bacteriocin
KR781488	KR781488.1 Shigella phage Ss-VASD, complete genome	Temperate	GeneBank	bacteriocin
KJ603229	KJ603229.1 Shigella phage POCJ13, complete genome	Temperate	GeneBank	bacteriocin
KP137433	KP137433.1 Mannheimia phage vB_MhS_535AP2, complete genome	Temperate	GeneBank	bacteriocin
KP137435	KP137435.1 Mannheimia phage vB_MhS_587AP2, complete genome	Temperate	GeneBank	bacteriocin
KP137439	KP137439.1 Mannheimia phage vB_MhS_3927AP1, complete genome	Temperate	GeneBank	bacteriocin
AP000363	AP000363.1 Enterobacteria phage VT2-Sakai proviral DNA, complete	Temperate	GeneBank	bacteriocin
HQ424691	HQ424691.1 Enterobacteria phage VT2phi_272, complete sequence	Temperate	GeneBank	bacteriocin
EU311208	EU311208.1 Enterobacteria phage Min27, complete genome	Temperate	GeneBank	bacteriocin
MH341453	MH341453.1 Listeria phage PSU-VKH-LP041, complete genome	Temperate	GeneBank	bacteriocin
DQ003640	DQ003640.1 Listeria phage B054, complete genome	Temperate	GeneBank	bacteriocin
GU967410	GU967410.1 Lactobacillus phage LBR48, complete genome	Temperate	GeneBank	bacteriocin
MG711465	MG711465.1 Faecalibacterium phage FP_Brigit, complete genome	Temperate	GeneBank	bacteriocin
GQ919031	GQ919031.1 Streptomyces phage ZL12, complete genome	Plasmid (Temperate)	GeneBank	t3pks
KJ567043	KJ567043.1 Mycobacterium phage Gaia, complete genome	Temperate	https://phagesdb.org/	ectoine
MK016501	MK016501.1 Mycobacterium phage Nebkiss, complete genome	Temperate	https://phagesdb.org/	ectoine
KT266805	KT266805.1 Roseobacter phage RDJL Phi 2, complete genome	Lytic	PMID: 19139231	hserlactone
EF460875	EF460875.1 Enterobacteria phage phiEcoM-GJ1, complete genome	Lytic	PMID: 18039824	bacteriocin
MF044458	MF044458.2 Escherichia phage ST32, complete genome	Lytic	PMID: 30405057	bacteriocin
KJ858521	KJ858521.1 Aeromonas phage pAh6-C, complete genome	Lytic	PMID: 29495337	bacteriocin
MN045229	MN045229.1 Escherichia phage Mangalitsa, complete genome	Lytic	PMID: 31537680	bacteriocin
			*It was clearly indicated in the title of GeneBank project that the phage was obtained by prophage induction of bacterial host, thereby indicating it is a temperate phage
