## Supplementary dataset 3 for "Phages weaponize their bacteria with biosynthetic gene clusters"

### Sheet: Table S3
Accession Nr	Bacterial strain name	pBGC type	pBGC phage coordinates	coordinates of pBGC hit
GCF_000299255.1_ASM29925v1_genomic	NC_018650.1 Escherichia coli O104:H4 str. 2009EL-2050	bacteriocin	3246377-3308979	2561375-2561626
GCF_000299455.1_ASM29945v1_genomic	NC_018658.1 Escherichia coli O104:H4 str. 2011C-3493 chromosome	bacteriocin	3254121-3316983	2571846-2572097
GCF_000299475.1_ASM29947v1_genomic	NC_018661.1 Escherichia coli O104:H4 str. 2009EL-2071	bacteriocin	3304002-3366604	2569071-2569322
GCF_000967155.2_HUSEC2011CHR1_genomic	NZ_HF572917.1 Escherichia coli HUSEC2011 complete genome	bacteriocin	1133565-1196427	1878453-1878704
GCF_000986765.1_ASM98676v1_genomic	NZ_CP011331.1 Escherichia coli O104:H4 str. C227-11	bacteriocin	2562311-2624243	1880033-1880284
GCF_001677495.1_ASM167749v1_genomic	NZ_CP015228.1 Escherichia coli strain 09-00049	bacteriocin	1241019-1304441	2977429-2977680
GCF_002209105.2_ASM220910v2_genomic	NZ_CP022086.2 Escherichia coli O104:H4 strain FDAARGOS_348 chromosome	bacteriocin	652532-716064	1401350-1401601
GCF_002393365.1_ASM239336v1_genomic	NZ_CP023535.1 Escherichia coli strain FDAARGOS_403 chromosome	bacteriocin	5085427-5148289	552977-553228
GCF_002393465.1_ASM239346v1_genomic	NZ_CP023531.1 Escherichia coli strain FDAARGOS_401 chromosome	bacteriocin	2318495-2381097	1583870-1584121
GCF_002983645.1_ASM298364v1_genomic	NZ_CP027394.1 Escherichia coli O104:H4 strain FDAARGOS_349 chromosome	bacteriocin	4997012-5059874	464581-464832
GCF_003017995.1_ASM301799v1_genomic	NZ_CP027368.1 Escherichia coli strain 2014C-3307 chromosome	bacteriocin	974723-1033104	1641518-1641769
GCF_003018615.1_ASM301861v1_genomic	NZ_CP027586.1 Escherichia coli strain 2012EL-2448 chromosome	bacteriocin	463134-523442	4313734-4314006
GCF_003433275.1_ASM343327v1_genomic	NZ_CP009050.1 Escherichia coli NCCP15648	bacteriocin	1161327-1225164	1921341-1921592
GCF_005014075.1_ASM501407v1_genomic	NZ_CP031902.1 Escherichia coli O104:H4 strain FWSEC0009 chromosome	bacteriocin	3258029-3320891	2575760-2576011
GCF_006364695.1_ASM636469v1_genomic	NZ_CP041002.1 Escherichia coli strain FDAARGOS_772 chromosome	bacteriocin	1056840-1119442	1853819-1854070
GCF_004684305.1_ASM468430v1_genomic	NZ_CP038463.1 Aeromonas hydrophila strain WCX23 chromosome	bacteriocin	2498265-2534742	3511872-3512084
GCF_004684325.1_ASM468432v1_genomic	NZ_CP038465.1 Aeromonas hydrophila strain 23-C-23 chromosome	bacteriocin	2469455-2501026	3483064-3483324
GCF_001456335.2_ASM145633v3_genomic	NZ_CP010051.2 Xylella fastidiosa strain Fb7	bacteriocin	1104162-1145737	930900-931076
GCF_001548075.1_ASM154807v1_genomic	NZ_AP014800.1 Rhodovulum sulfidophilum DNA	bacteriocin	4222934-4248239	26459-27550
